# Mapping fibrotic microenvironments: single-cell and spatial profiling of Schistosoma mansoni-induced tissue fibrosis

**DOI:** 10.64898/2026.04.29.721785

**Authors:** Veronika Tóth, P. Prakrithi, Zherui Xiong, Malcolm Jones, Chaoyi Li, Zhian Chen, Juan C. del Alamo, Yi-Ting Yeh, Grant A. Ramm, Glicia De Almeida, Geoffrey N. Gobert, Quan Nguyen, Hong You

## Abstract

*Schistosoma*-induced tissue fibrosis, driven by immune response to trapped schistosome eggs, is the principal cause of pathology and schistosomiasis-related morbidity. While praziquantel effectively clears adult parasites, no therapies exist to target eggs or egg-induced tissue fibrosis. Here, we utilise single-cell spatial transcriptomics to define the high-resolution molecular architecture of the fibrotic niche in *Schistosoma mansoni*-infected mice at 8 weeks post-infection. Our data reveal that the host executes divergent, organ-specific biological programs: constructing a rigid, concentric fibrotic granuloma for permanent egg sequestration in the liver while building a flexible, discontinuous collagen architecture in the intestine to facilitate egg transit. Spatially resolved cell-cell interaction analysis, unprecedented in schistosome-induced fibrosis, identifies the strongest cellular interactions between macrophages and collagen-producing cells, with TGF-*β*-dominant ligand-receptor pairs in the hepatic niche and integrin-centered pairs in the intestine. Despite this architectural divergence, we detected a core signature of five ligand-receptor pairs shared across both tissues, suggesting shared signalling interactions that could be leveraged for pan-tissue therapeutics for treating schistosome-induced fibrosis. Together, these findings provide the first high-resolution spatial atlas of schistosomiasis-associated fibrosis and provide a foundational framework for discovering novel drug targets capable of reversing established tissue damage, addressing a critical clinical gap where current therapies fail.
