## Supplementary Table 1 for "Mapping fibrotic microenvironments: single-cell and spatial profiling of Schistosoma mansoni-induced tissue fibrosis"

### Sheet: A-Overall_interactions
LR pair	diff_HC_INT	Dissimilarity	Condition	Tissue
Col1a2_Itgb1	1840000	0.132231	INF	Liver
Fn1_Itgb1	742000	0.132231	INF	Liver
Tgm2_Itgb1	584000	0.261508	INF	Liver
Fgg_Itgb1	281000	0.173554	INF	Liver
C3_Lrp1	269000	0.178384	INF	Liver
Col4a1_Itgb1	210000	0.131261	INF	Liver
App_Lrp1	188000	0.186018	INF	Liver
Fbn1_Itgb1	187000	0.123967	INF	Liver
Apob_Lsr	155000	0.090909	INF	Liver
Fga_Itgb1	147000	0.165289	INF	Liver
Cxcl12_Itgb1	143000	0.137235	INF	Liver
C3_Nrp1	142000	0.147919	INF	Liver
C3_Itgb2	127000	0.138549	INF	Liver
Fgb_Itgb2	107000	0.171728	INF	Liver
Lamb1_Itgb1	96900	0.049587	INF	Liver
Fn1_Itga5	89700	0.057851	INF	Liver
Col18a1_Itgb1	81100	0.115702	INF	Liver
Fgg_Itgb2	75200	0.137389	INF	Liver
Fn1_Itga9	65600	0.082645	INF	Liver
Fga_Itgb2	56200	0.087735	INF	Liver
Col18a1_Itga5	50626.5	0.024095	HC	Liver
Vtn_Itga5	39846.5	0.056755	HC	Liver
Angptl3_Itga5	36735.6	0.032483	HC	Liver
Cdh1_Egfr	28284.4	0.024583	HC	Liver
Apob_Ldlr	26845.6	0.056238	HC	Liver
Cxadr_Cxadr	25195.5	0.039307	HC	Liver
Fgl1_Egfr	22739.9	0.023289	HC	Liver
Ptprk_Ptprk	18476.7	0.057682	HC	Liver
Fn1_Nt5e	16568.9	0.041322	HC	Liver
Nectin3_Nectin2	15460.9	0.008264	HC	Liver
C3_C3ar1	15371.7	0.071973	HC	Liver
Afdn_Nectin3	14354.4	0.007945	HC	Liver
Nectin2_Nectin3	13549.8	0.008131	HC	Liver
Vtn_Itgb3	12722.6	0.044572	HC	Liver
Fn1_Col13a1	12421.3	0.036471	HC	Liver
Gdf2_Bmpr2	12304.9	0.046078	HC	Liver
Fgf1_Fgfr2	12215.5	0.014997	HC	Liver
Sema4g_Plxnb2	12125.1	0.041322	HC	Liver
Bmp2_Hjv	11337.1	0.014218	HC	Liver
Lama1_Itgb1	11176.7	0.015998	HC	Liver
Col1a2_Itgb1	238597	0.293443	INF	Intestine
Tgm2_Itgb1	57208.6	0.212524	INF	Intestine
Fn1_Tnfrsf11b	16628.8	0.027242	INF	Intestine
Fgf1_Cspg4	5085.61	0.011719	INF	Intestine
C3_Itgb2	3734.92	0.011719	INF	Intestine
Serpine2_Lrp1	2352.03	0.066406	INF	Intestine
Fbn1_Itga5	2306.13	0.08979	INF	Intestine
C3_Itgam	1851.37	0.023438	INF	Intestine
Fbn1_Itgb3	1816.31	0.042969	INF	Intestine
Hspg2_Itgb1	265045	0.184506	HC	Intestine
Cxcl12_Itgb1	241582	0.200887	HC	Intestine
Col1a1_Itgb1	241350	0.190891	HC	Intestine
App_Lrp1	232991	0.19696	HC	Intestine
Fbln1_Itgb1	223799	0.152171	HC	Intestine
Col18a1_Itgb1	208229	0.205558	HC	Intestine
Lama2_Itgb1	151508	0.138707	HC	Intestine
Plau_Lrp1	150613	0.105469	HC	Intestine
Lamb1_Itgb1	122948	0.139932	HC	Intestine
Col4a1_Itgb1	115049	0.196734	HC	Intestine
Vcan_Itgb1	109998	0.104047	HC	Intestine
Thbs1_Itgb1	106091	0.147056	HC	Intestine
Fbn1_Itgb1	103581	0.199764	HC	Intestine
Thbs1_Lrp1	93923.2	0.109321	HC	Intestine
Col1a2_Itga2	91791.8	0.046875	HC	Intestine
Thbs1_Sdc1	83765.2	0.046875	HC	Intestine
Ccn2_Lrp1	81818.1	0.143839	HC	Intestine
App_Ncstn	80174.1	0.042792	HC	Intestine
Col1a2_Cd44	80134	0.140591	HC	Intestine
Gnai2_F2r	76448.2	0.117188	HC	Intestine

### Sheet: B-Interacting_cell_types
LR pair	Score	Interacting cell types	Condition	Tissue
Ccl11_Ccr2	2831.17	Activated HSCs <-> Macrophages	Infection	Liver
Sema6d_Trem2	2507.98	Activated HSCs <-> Macrophages	Infection	Liver
Vcan_Selp	1888.13	Activated HSCs <-> Macrophages	Infection	Liver
F13a1_Itga4	640.308	Activated HSCs <-> Macrophages	Infection	Liver
Tgfb1_Itgb8	578.584	Activated HSCs <-> Macrophages	Infection	Liver
Fn1_Itga2	446.014	Activated HSCs <-> Macrophages	Infection	Liver
Psen1_Notch2	398.787	Activated HSCs <-> Macrophages	Infection	Liver
Ccn1_Itgam	356.784	Activated HSCs <-> Macrophages	Infection	Liver
Inhba_Acvr1b	239.283	Activated HSCs <-> Macrophages	Infection	Liver
Col1a2_Itgb3	51215.3	Activated HSCs <-> Macrophages + self-interactions	Infection	Liver
Tgfb3_Tgfbr2	31997.3	Activated HSCs <-> Macrophages + self-interactions	Infection	Liver
Fn1_Nt5e	28119	Activated HSCs <-> Macrophages + self-interactions	Infection	Liver
Fbn1_Itga5	25361.2	Activated HSCs <-> Macrophages + self-interactions	Infection	Liver
Col1a2_Itga11	22295.7	Activated HSCs <-> Macrophages + self-interactions	Infection	Liver
Lpl_Vldlr	14954.8	Activated HSCs <-> Macrophages + self-interactions	Infection	Liver
Col1a1_Itga5	13043.5	Activated HSCs <-> Macrophages + self-interactions	Infection	Liver
Ccl7_Ccr5	12973.4	Activated HSCs <-> Macrophages + self-interactions	Infection	Liver
Fbn1_Itgav	12087.9	Activated HSCs <-> Macrophages + self-interactions	Infection	Liver
Tgfb3_Tgfbr3	11684.3	Activated HSCs <-> Macrophages + self-interactions	Infection	Liver
Tgfb3_Tgfbr1	9978.73	Activated HSCs <-> Macrophages + self-interactions	Infection	Liver
Tgfb3_Eng	9461.35	Activated HSCs <-> Macrophages + self-interactions	Infection	Liver
Fstl1_Dip2a	8009.44	Activated HSCs <-> Macrophages + self-interactions	Infection	Liver
Col1a1_Itga11	7295.81	Activated HSCs <-> Macrophages + self-interactions	Infection	Liver
Fgf2_Sdc1	7236.27	Activated HSCs <-> Macrophages + self-interactions	Infection	Liver
Ccn2_Ntrk1	6781.24	Activated HSCs <-> Macrophages + self-interactions	Infection	Liver
Cxcl12_Ackr3	6611.91	Activated HSCs <-> Macrophages + self-interactions	Infection	Liver
Tfpi_Vldlr	6264.92	Activated HSCs <-> Macrophages + self-interactions	Infection	Liver
Serpine1_Lrp1	6140.38	Activated HSCs <-> Macrophages + self-interactions	Infection	Liver
Vegfa_Flt1	6029.12	Activated HSCs <-> Macrophages + self-interactions	Infection	Liver
Fgg_Itgav	15244.8	Hepatocytes <-> HSCs	Healthy	Liver
Fgf1_Fgfr2	14535.4	Hepatocytes <-> HSCs	Healthy	Liver
Cxcl12_Itgav	13286.5	Hepatocytes <-> HSCs	Healthy	Liver
Vtn_Itgav	10497.5	Hepatocytes <-> HSCs	Healthy	Liver
Col1a2_Itgb1	10339.3	Hepatocytes <-> HSCs	Healthy	Liver
Bmp10_Acvr2a	9964.89	Hepatocytes <-> HSCs	Healthy	Liver
Fn1_Itga8	9953.58	Hepatocytes <-> HSCs	Healthy	Liver
Thbs1_Sdc1	9923.22	Hepatocytes <-> HSCs	Healthy	Liver
Fn1_Tnfrsf11b	8380.52	Hepatocytes <-> HSCs	Healthy	Liver
Efemp1_Egfr	8170.65	Hepatocytes <-> HSCs	Healthy	Liver
Nectin3_Nectin3	8111.31	Hepatocytes <-> HSCs	Healthy	Liver
Gdf2_Acvr1	7181.58	Hepatocytes <-> HSCs	Healthy	Liver
Cxcl12_Itga5	6973.2	Hepatocytes <-> HSCs	Healthy	Liver
Rspo3_Lgr5	6424.07	Hepatocytes <-> HSCs	Healthy	Liver
Cxcl12_Itgb3	6254.93	Hepatocytes <-> HSCs	Healthy	Liver
Reln_Vldlr	6125.81	Hepatocytes <-> HSCs	Healthy	Liver
Vtn_Tnfrsf11b	5603.72	Hepatocytes <-> HSCs	Healthy	Liver
Hgf_Sdc1	5223.96	Hepatocytes <-> HSCs	Healthy	Liver
Fbn1_Itga5	3371.56	Hepatocytes <-> HSCs	Healthy	Liver
Afdn_Nectin2	2756.29	Hepatocytes <-> HSCs	Healthy	Liver
Col18a1_Itga5	63175.3	Hepatocytes <-> HSCs + self-interactions	Healthy	Liver
Vtn_Itga5	58390.5	Hepatocytes <-> HSCs + self-interactions	Healthy	Liver
Fn1_Itga5	51010.1	Hepatocytes <-> HSCs + self-interactions	Healthy	Liver
Apob_Ldlr	50450.5	Hepatocytes <-> HSCs + self-interactions	Healthy	Liver
Fn1_Nt5e	44687.9	Hepatocytes <-> HSCs + self-interactions	Healthy	Liver
Angptl3_Itga5	43675.6	Hepatocytes <-> HSCs + self-interactions	Healthy	Liver
Cxadr_Cxadr	40493.3	Hepatocytes <-> HSCs + self-interactions	Healthy	Liver
Fgl1_Egfr	34032.9	Hepatocytes <-> HSCs + self-interactions	Healthy	Liver
Cdh1_Egfr	30292	Hepatocytes <-> HSCs + self-interactions	Healthy	Liver
Sema4g_Plxnb2	18961.3	Hepatocytes <-> HSCs + self-interactions	Healthy	Liver
Nectin3_Nectin2	15460.9	Hepatocytes <-> HSCs + self-interactions	Healthy	Liver
Fgg_Itgav	15244.8	Hepatocytes <-> HSCs + self-interactions	Healthy	Liver
Afdn_Nectin3	14955.1	Hepatocytes <-> HSCs + self-interactions	Healthy	Liver
Fgf1_Fgfr2	14535.4	Hepatocytes <-> HSCs + self-interactions	Healthy	Liver
Nectin2_Nectin3	13776	Hepatocytes <-> HSCs + self-interactions	Healthy	Liver
Cxcl12_Itgav	13286.5	Hepatocytes <-> HSCs + self-interactions	Healthy	Liver
Gdf2_Acvr2a	12573.2	Hepatocytes <-> HSCs + self-interactions	Healthy	Liver
Fgf1_Fgfr3	11630.3	Hepatocytes <-> HSCs + self-interactions	Healthy	Liver
Vtn_Itgav	10497.5	Hepatocytes <-> HSCs + self-interactions	Healthy	Liver
Col1a2_Itgb1	10339.3	Hepatocytes <-> HSCs + self-interactions	Healthy	Liver
Thbs2_Itgb1	3825.17	Activated Fibroblasts <-> Macrophages	Infection	Intestine
Spon1_App	3073.43	Activated Fibroblasts <-> Macrophages	Infection	Intestine
Col1a2_Cd44	59721.4	Activated Fibroblasts <-> Macrophages + self-interactions	Infection	Intestine
App_Lrp1	55903.7	Activated Fibroblasts <-> Macrophages + self-interactions	Infection	Intestine
Fn1_Itga5	38376.4	Activated Fibroblasts <-> Macrophages + self-interactions	Infection	Intestine
Fbn1_Itga5	27424.9	Activated Fibroblasts <-> Macrophages + self-interactions	Infection	Intestine
Fn1_Tnfrsf11b	20205.4	Activated Fibroblasts <-> Macrophages + self-interactions	Infection	Intestine
C3_Lrp1	14636.3	Activated Fibroblasts <-> Macrophages + self-interactions	Infection	Intestine
Serpine2_Lrp1	13849.4	Activated Fibroblasts <-> Macrophages + self-interactions	Infection	Intestine
Tfpi_Lrp1	11429.9	Activated Fibroblasts <-> Macrophages + self-interactions	Infection	Intestine
Fn1_Itgb7	11107.8	Activated Fibroblasts <-> Macrophages + self-interactions	Infection	Intestine
Fn1_Sdc2	9989.8	Activated Fibroblasts <-> Macrophages + self-interactions	Infection	Intestine
Ccn2_Lrp1	9332.75	Activated Fibroblasts <-> Macrophages + self-interactions	Infection	Intestine
Thbs1_Lrp1	9046.29	Activated Fibroblasts <-> Macrophages + self-interactions	Infection	Intestine
Fn1_Itgb3	8865.31	Activated Fibroblasts <-> Macrophages + self-interactions	Infection	Intestine
Col1a1_Itga5	8281.73	Activated Fibroblasts <-> Macrophages + self-interactions	Infection	Intestine
Fbn1_Itgb3	8165.02	Activated Fibroblasts <-> Macrophages + self-interactions	Infection	Intestine
Grn_Tnfrsf1a	8054.67	Activated Fibroblasts <-> Macrophages + self-interactions	Infection	Intestine
Sirpa_Cd47	7824.41	Activated Fibroblasts <-> Macrophages + self-interactions	Infection	Intestine
Cd47_Sirpa	6730.08	Activated Fibroblasts <-> Macrophages + self-interactions	Infection	Intestine
Col4a1_Itga1	6621.51	Activated Fibroblasts <-> Macrophages + self-interactions	Infection	Intestine
Fgf1_Cspg4	6599.04	Activated Fibroblasts <-> Macrophages + self-interactions	Infection	Intestine
Nrg1_Erbb3	15417.2	Fibroblast <-> Enterocyte	Healthy	Intestine
Nrg1_Erbb2	11468.6	Fibroblast <-> Enterocyte	Healthy	Intestine
Tnc_Itga7	8822.85	Fibroblast <-> Enterocyte	Healthy	Intestine
Igf2_Insr	3359.46	Fibroblast <-> Enterocyte	Healthy	Intestine
Bmp7_Bmpr1a	3353.31	Fibroblast <-> Enterocyte	Healthy	Intestine
Il18_Il18rap	2481.16	Fibroblast <-> Enterocyte	Healthy	Intestine
Fn1_Itga2b	1474.52	Fibroblast <-> Enterocyte	Healthy	Intestine
Mdk_Itga6	1292.2	Fibroblast <-> Enterocyte	Healthy	Intestine
Fndc5_Itgav	804.208	Fibroblast <-> Enterocyte	Healthy	Intestine
Gdf11_Acvr1b	797.314	Fibroblast <-> Enterocyte	Healthy	Intestine
Ihh_Ptch2	754.764	Fibroblast <-> Enterocyte	Healthy	Intestine
Inhba_Acvr1b	674.492	Fibroblast <-> Enterocyte	Healthy	Intestine
Fgf9_Fgfr4	646.871	Fibroblast <-> Enterocyte	Healthy	Intestine
Hbegf_Cd44	589.386	Fibroblast <-> Enterocyte	Healthy	Intestine
Gdf11_Acvr2a	420.093	Fibroblast <-> Enterocyte	Healthy	Intestine
Inha_Acvr2a	375.35	Fibroblast <-> Enterocyte	Healthy	Intestine
Lama1_Itga2	310.713	Fibroblast <-> Enterocyte	Healthy	Intestine
Edn3_Ednrb	167.607	Fibroblast <-> Enterocyte	Healthy	Intestine
Wnt5b_Fzd8	158.727	Fibroblast <-> Enterocyte	Healthy	Intestine
Cgn_F11r	186342	Fibroblast <-> Enterocyte + self-interactions	Healthy	Intestine
Afdn_F11r	133001	Fibroblast <-> Enterocyte + self-interactions	Healthy	Intestine
Efnb1_Erbb2	115017	Fibroblast <-> Enterocyte + self-interactions	Healthy	Intestine
Tgfa_Erbb2	36537	Fibroblast <-> Enterocyte + self-interactions	Healthy	Intestine
Efna1_Epha1	33213.9	Fibroblast <-> Enterocyte + self-interactions	Healthy	Intestine
Bmp2_Acvr2a	29257.6	Fibroblast <-> Enterocyte + self-interactions	Healthy	Intestine
Agrn_Dag1	26620.5	Fibroblast <-> Enterocyte + self-interactions	Healthy	Intestine
Hbegf_Cd9	25595.2	Fibroblast <-> Enterocyte + self-interactions	Healthy	Intestine
Bmp2_Bmpr1a	19678.4	Fibroblast <-> Enterocyte + self-interactions	Healthy	Intestine
Hbegf_Erbb2	17684.9	Fibroblast <-> Enterocyte + self-interactions	Healthy	Intestine
Nrg1_Erbb3	15417.2	Fibroblast <-> Enterocyte + self-interactions	Healthy	Intestine
Hbegf_Cd82	13282.5	Fibroblast <-> Enterocyte + self-interactions	Healthy	Intestine
Nrg1_Erbb2	11468.6	Fibroblast <-> Enterocyte + self-interactions	Healthy	Intestine
Tnc_Itga7	8822.85	Fibroblast <-> Enterocyte + self-interactions	Healthy	Intestine
Cx3cl1_Itgav	8201.46	Fibroblast <-> Enterocyte + self-interactions	Healthy	Intestine
Wnt5a_Fzd8	6638.33	Fibroblast <-> Enterocyte + self-interactions	Healthy	Intestine
Fgf9_Fgfr2	6427.74	Fibroblast <-> Enterocyte + self-interactions	Healthy	Intestine
Apob_Eno1	5995.81	Fibroblast <-> Enterocyte + self-interactions	Healthy	Intestine
Apob_Ldlr	5665.37	Fibroblast <-> Enterocyte + self-interactions	Healthy	Intestine
Bmp7_Acvr1	5585.29	Fibroblast <-> Enterocyte + self-interactions	Healthy	Intestine
